# Repurposing clemastine to target glioblastoma cell stemness

**DOI:** 10.1101/2022.11.05.515291

**Authors:** Michael A. Sun, Rui Yang, Heng Liu, Wenzhe Wang, Xiao Song, Bo Hu, Nathan Reynolds, Kristen Roso, Lee H. Chen, Paula K. Greer, Stephen T. Keir, Roger E. McLendon, Shi-Yuan Cheng, Darell D. Bigner, David M. Ashley, Christopher J. Pirozzi, Yiping He

## Abstract

Brain tumor-initiating cells (BTICs) and tumor cell plasticity promote glioblastoma (GBM) progression. Here, we demonstrate that clemastine, an over-the-counter drug for treating hay fever and allergy symptoms, effectively attenuated the stemness and suppressed the propagation of primary BTIC cultures bearing *PDGFRA* amplification. These effects on BTICs were accompanied by altered gene expression profiling indicative of their more differentiated states, resonating with the activity of clemastine in promoting the differentiation of normal oligodendrocyte progenitor cells (OPCs) into mature oligodendrocytes. Functional assays for pharmacological targets of clemastine revealed that Emopamil binding protein (EBP), an enzyme in the cholesterol biosynthesis pathway, is essential for BTIC propagation and a target that mediates the suppressive effects of clemastine. Finally, we showed that a neural stem cell-derived mouse glioma model displaying predominantly proneural features was similarly susceptible to clemastine treatment. Collectively, these results identify pathways essential for maintaining the stemness and progenitor features of GBMs, uncover BTIC dependency on EBP, and suggest that non-oncology, low-toxicity drugs with OPC differentiation-promoting activity can be repurposed to target GBM stemness and aid in their treatment.
