## Supplementary Table 2 for "Repurposing clemastine to target glioblastoma cell stemness"

### Sheet: Pathways_C266_KEGG_Panther
Supplementary Table 2: Clemastine affects multiple signal pathways in mouse glioma cell line C266. ShinyGO pathway enrichment analysis on mouse glioma cells (C266) treated with either clemastine or CW3388 for 12 days. The differentially-expressed genes of C266 cells treated with clemastine or CW3388 versus vehicle control with adjusted p-values < 0.05 were subjected to ShinyGO analysis as input g…
Pathway analysis	Pathway name	Clemastine: Enrichment FDR	CW3388: Enrichment FDR
KEGG	Carbon metabolism	4.03e-05	1.78e-05
KEGG	Biosynthesis of amino acids	0.00210154	1.78e-05
KEGG	HIF-1 signaling pathway	0.00210154	0.00343289
KEGG	Alanine, aspartate and glutamate metabolism	0.00844035	0.0048067
KEGG	Glycolysis / Gluconeogenesis	0.0102929	0.00540564
KEGG	Pyruvate metabolism	0.0294971	0.005763
KEGG	Parathyroid hormone synthesis, secretion and action	0.0178602	0.0074718
KEGG	Pancreatic secretion	0.0265524	0.0105371
KEGG	Pathways in cancer	0.000207812	0.0139398
KEGG	Central carbon metabolism in cancer	0.0139238	0.0195534
KEGG	Glycine, serine and threonine metabolism	0.0257317	0.0195534
KEGG	Gastric acid secretion	0.0227	0.0237452
KEGG	Citrate cycle (TCA cycle)	0.00110984	0.0381963
KEGG	PI3K-Akt signaling pathway	4.03e-05	0.0413266
KEGG	Rap1 signaling pathway	0.0027026	0.0448323
KEGG	Cell adhesion molecules	0.00365211	0.0448323
KEGG	MAPK signaling pathway	0.00430511	0.0448323
KEGG	Ras signaling pathway	0.0134002	0.0448323
KEGG	Focal adhesion	0.0158363	0.0448323
KEGG	Insulin secretion	0.0206509	0.0448323
KEGG	Calcium signaling pathway	0.027309	0.0448323
KEGG	Melanogenesis	0.0390512	0.0448323
KEGG	Wnt signaling pathway	0.00165379	0.0451584
KEGG	Adrenergic signaling in cardiomyocytes	0.0145363	0.0451584
KEGG	EGFR tyrosine kinase inhibitor resistance	0.0318412	0.0451584
Panther	P00057 Wnt signaling pathway	2.37e-07	0.00580323
Panther	P00027 Heterotrimeric G-protein signaling pathway-Gq alpha and Go alpha mediated pathway	0.00387857	0.00593399
Panther	P00026 Heterotrimeric G-protein signaling pathway-Gi alpha and Gs alpha mediated pathway	0.0242127	0.00652383
Panther	P00005 Angiogenesis	1.97e-07	0.00916976
Panther	P00024 Glycolysis	0.0299405	0.00916976
Panther	P00012 Cadherin signaling pathway	1.97e-07	0.0157721
Panther	P00034 Integrin signalling pathway	0.0128069	0.0181019
Panther	P00049 Parkinson disease	0.0484731	0.0181019
Panther	P06664 Gonadotropin-releasing hormone receptor pathway	0.0154945	0.0461387
