## Supplementary Table 4 for "Repurposing clemastine to target glioblastoma cell stemness"

### Sheet: Rontotools_142 pathways
Supplementary Table 4. Clemastine treatment alters multiple signaling pathways in primary human BTIC cultures. Impact analysis (Two-evidence analysis via Rontotools) identifies multiple pathways that were affected by clemastine in GBM#102 and GBM#148 cells. In all, 196 and 154 KEGG pathways were identified as being enriched in GBM#102 and GBM#148, respectively, as defined by a combined FDR value …
path ID	pathNames	GBM#102 pComb.fdr	GBM#48 pComb.fdr
path:hsa04145	Phagosome	0.000311411	2.84e-05
path:hsa05165	Human papillomavirus infection	3.6e-07	0.000141323
path:hsa04978	Mineral absorption	0.000466261	0.000261319
path:hsa04610	Complement and coagulation cascades	0.000460079	0.000296192
path:hsa05164	Influenza A	0.00213144	0.000296192
path:hsa05162	Measles	0.00225027	0.000296192
path:hsa05160	Hepatitis C	0.00625396	0.000296192
path:hsa04976	Bile secretion	0.00135929	0.000377148
path:hsa04925	Aldosterone synthesis and secretion	0.00758192	0.000377148
path:hsa04512	ECM-receptor interaction	3.6e-07	0.000564412
path:hsa05169	Epstein-Barr virus infection	0.000254591	0.000645014
path:hsa04970	Salivary secretion	4.11e-05	0.000704258
path:hsa05171	Coronavirus disease - COVID-19	5.43e-07	0.00133898
path:hsa04022	cGMP-PKG signaling pathway	0.00297429	0.00133898
path:hsa04979	Cholesterol metabolism	0.000346312	0.00136705
path:hsa04621	NOD-like receptor signaling pathway	0.00777464	0.00144882
path:hsa04261	Adrenergic signaling in cardiomyocytes	0.00514393	0.00160987
path:hsa04514	Cell adhesion molecules	3.6e-07	0.00176876
path:hsa05200	Pathways in cancer	3.6e-07	0.00176876
path:hsa05206	MicroRNAs in cancer	2.41e-06	0.00176876
path:hsa04151	PI3K-Akt signaling pathway	3.6e-07	0.00183389
path:hsa04971	Gastric acid secretion	0.00369643	0.00183772
path:hsa05150	Staphylococcus aureus infection	0.00463401	0.00183772
path:hsa04911	Insulin secretion	0.00469677	0.00217711
path:hsa05414	Dilated cardiomyopathy	2.71e-05	0.0033537
path:hsa04972	Pancreatic secretion	0.00270626	0.0033537
path:hsa04923	Regulation of lipolysis in adipocytes	0.00221116	0.00367153
path:hsa04727	GABAergic synapse	0.00601491	0.00367153
path:hsa04915	Estrogen signaling pathway	0.0021796	0.00394191
path:hsa05418	Fluid shear stress and atherosclerosis	1.64e-06	0.00403034
path:hsa04927	Cortisol synthesis and secretion	0.00382044	0.00441245
path:hsa05152	Tuberculosis	0.00195113	0.00455072
path:hsa04380	Osteoclast differentiation	0.00118016	0.00481075
path:hsa04722	Neurotrophin signaling pathway	0.00516885	0.00621004
path:hsa04960	Aldosterone-regulated sodium reabsorption	0.0114254	0.00621004
path:hsa04912	GnRH signaling pathway	0.0296229	0.0068058
path:hsa04062	Chemokine signaling pathway	0.00257246	0.0069345
path:hsa05110	Vibrio cholerae infection	0.0183553	0.0069345
path:hsa05205	Proteoglycans in cancer	3.6e-07	0.0073837
path:hsa04390	Hippo signaling pathway	0.000234511	0.0073837
path:hsa04010	MAPK signaling pathway	0.000295076	0.0073837
path:hsa05166	Human T-cell leukemia virus 1 infection	0.00197562	0.0073837
path:hsa04216	Ferroptosis	0.0132151	0.0073837
path:hsa04015	Rap1 signaling pathway	1.93e-05	0.00744193
path:hsa05323	Rheumatoid arthritis	2.6e-05	0.00744193
path:hsa04933	AGE-RAGE signaling pathway in diabetic complications	2.71e-05	0.00744193
path:hsa04218	Cellular senescence	0.000346312	0.00744193
path:hsa05161	Hepatitis B	0.00514393	0.00744193
path:hsa04360	Axon guidance	2.32e-05	0.00786399
path:hsa04916	Melanogenesis	0.00592243	0.00807174
path:hsa04020	Calcium signaling pathway	4.11e-05	0.00860823
path:hsa04060	Cytokine-cytokine receptor interaction	0.000234511	0.00860823
path:hsa04068	FoxO signaling pathway	0.000254591	0.00860823
path:hsa05163	Human cytomegalovirus infection	0.000306529	0.00860823
path:hsa05225	Hepatocellular carcinoma	0.000347157	0.00860823
path:hsa04072	Phospholipase D signaling pathway	0.000652247	0.00860823
path:hsa04750	Inflammatory mediator regulation of TRP channels	0.00139034	0.00860823
path:hsa05167	Kaposi sarcoma-associated herpesvirus infection	0.00364275	0.00860823
path:hsa05170	Human immunodeficiency virus 1 infection	0.00700765	0.00860823
path:hsa03320	PPAR signaling pathway	0.0128397	0.00860823
path:hsa04918	Thyroid hormone synthesis	0.0130384	0.00860823
path:hsa04371	Apelin signaling pathway	0.000234511	0.00878119
path:hsa04024	cAMP signaling pathway	0.000938709	0.00878119
path:hsa04014	Ras signaling pathway	4.11e-05	0.00878543
path:hsa05203	Viral carcinogenesis	0.0032893	0.00878543
path:hsa04936	Alcoholic liver disease	0.0328279	0.00878543
path:hsa05202	Transcriptional misregulation in cancer	1.92e-06	0.00898042
path:hsa04630	JAK-STAT signaling pathway	0.00107647	0.00954515
path:hsa05120	Epithelial cell signaling in Helicobacter pylori infection	0.00408935	0.00963609
path:hsa04270	Vascular smooth muscle contraction	0.000362903	0.009964
path:hsa05168	Herpes simplex virus 1 infection	0.00700765	0.00998082
path:hsa04611	Platelet activation	0.00308446	0.0106154
path:hsa05217	Basal cell carcinoma	0.0071126	0.0107115
path:hsa04213	Longevity regulating pathway - multiple species	0.00101201	0.0107381
path:hsa01522	Endocrine resistance	0.00216201	0.0108403
path:hsa04714	Thermogenesis	0.0252554	0.0108549
path:hsa05214	Glioma	0.00118074	0.0109304
path:hsa04550	Signaling pathways regulating pluripotency of stem cells	0.00139034	0.0110273
path:hsa05210	Colorectal cancer	0.00118016	0.011047
path:hsa04721	Synaptic vesicle cycle	0.00139034	0.011047
path:hsa04625	C-type lectin receptor signaling pathway	0.0100757	0.0111843
path:hsa04935	Growth hormone synthesis, secretion and action	0.00978066	0.011303
path:hsa05132	Salmonella infection	0.000622793	0.0121256
path:hsa04540	Gap junction	0.0251377	0.0130339
path:hsa04724	Glutamatergic synapse	0.00644571	0.0134511
path:hsa04144	Endocytosis	0.00644571	0.0134511
path:hsa04921	Oxytocin signaling pathway	0.00125882	0.0136127
path:hsa05223	Non-small cell lung cancer	0.00138792	0.0142238
path:hsa04350	TGF-beta signaling pathway	0.000346312	0.014507
path:hsa04928	Parathyroid hormone synthesis, secretion and action	0.00138792	0.014507
path:hsa04926	Relaxin signaling pathway	7.34e-05	0.0145766
path:hsa04725	Cholinergic synapse	0.00514393	0.0146307
path:hsa05212	Pancreatic cancer	0.000254591	0.0147012
path:hsa01521	EGFR tyrosine kinase inhibitor resistance	0.000351259	0.0147012
path:hsa05215	Prostate cancer	0.000648348	0.0147012
path:hsa05142	Chagas disease	0.00732044	0.0147012
path:hsa05032	Morphine addiction	0.00015002	0.0147171
path:hsa05226	Gastric cancer	0.000218977	0.0147171
path:hsa04066	HIF-1 signaling pathway	0.000815735	0.0147171
path:hsa04934	Cushing syndrome	0.00138792	0.0147171
path:hsa05207	Chemical carcinogenesis - receptor activation	0.0015167	0.0147171
path:hsa04713	Circadian entrainment	0.00855683	0.0147171
path:hsa04211	Longevity regulating pathway	0.00938239	0.0151254
path:hsa04510	Focal adhesion	3.6e-07	0.0160486
path:hsa05146	Amoebiasis	4.07e-06	0.0161996
path:hsa04080	Neuroactive ligand-receptor interaction	4.11e-05	0.0161996
path:hsa04723	Retrograde endocannabinoid signaling	0.0169936	0.0168375
path:hsa05224	Breast cancer	0.000915434	0.0171284
path:hsa04658	Th1 and Th2 cell differentiation	0.0363467	0.0175253
path:hsa04726	Serotonergic synapse	0.000460079	0.0176326
path:hsa04115	p53 signaling pathway	0.00225027	0.0184242
path:hsa05145	Toxoplasmosis	0.00601491	0.0190945
path:hsa04919	Thyroid hormone signaling pathway	0.0108278	0.0190945
path:hsa04659	Th17 cell differentiation	0.0338799	0.0192607
path:hsa04810	Regulation of actin cytoskeleton	5.82e-06	0.0195711
path:hsa04650	Natural killer cell mediated cytotoxicity	0.00461	0.0196602
path:hsa05014	Amyotrophic lateral sclerosis	0.00700765	0.0197853
path:hsa05140	Leishmaniasis	0.00735532	0.0197853
path:hsa04012	ErbB signaling pathway	0.0032893	0.0200824
path:hsa04940	Type I diabetes mellitus	0.0410747	0.0204968
path:hsa05010	Alzheimer disease	0.00659385	0.0218341
path:hsa04929	GnRH secretion	0.0108613	0.02235
path:hsa04612	Antigen processing and presentation	0.0471087	0.02235
path:hsa05022	Pathways of neurodegeneration - multiple diseases	0.00700765	0.0226895
path:hsa05218	Melanoma	0.000744438	0.0227415
path:hsa04215	Apoptosis - multiple species	0.0240261	0.022766
path:hsa04152	AMPK signaling pathway	0.00516885	0.0247973
path:hsa05211	Renal cell carcinoma	0.00579645	0.0247973
path:hsa05416	Viral myocarditis	0.00405639	0.0248218
path:hsa04330	Notch signaling pathway	0.020761	0.0261821
path:hsa05235	PD-L1 expression and PD-1 checkpoint pathway in cancer	0.0243432	0.0288158
path:hsa05131	Shigellosis	0.000460079	0.0290124
path:hsa04670	Leukocyte transendothelial migration	8.28e-05	0.0323354
path:hsa04620	Toll-like receptor signaling pathway	0.017488	0.0323354
path:hsa04961	Endocrine and other factor-regulated calcium reabsorption	0.00929937	0.0324364
path:hsa05415	Diabetic cardiomyopathy	0.00700765	0.0346737
path:hsa04061	Viral protein interaction with cytokine and cytokine receptor	0.00941292	0.03707
path:hsa04140	Autophagy - animal	0.0103652	0.0377945
path:hsa04917	Prolactin signaling pathway	0.00882889	0.0381813
path:hsa05219	Bladder cancer	0.00897508	0.0411677
path:hsa04973	Carbohydrate digestion and absorption	0.0119387	0.0455207
path:hsa04530	Tight junction	0.000156954	0.048377
